# Mechanisms of HIV-1 Integrase Resistance to Dolutegravir and Potent Inhibition of Drug Resistant Variants

**DOI:** 10.1101/2022.12.04.519057

**Authors:** Min Li, Dario Oliveira Passos, Zelin Shan, Steven J. Smith, Qinfang Sun, Avik Biswas, Indrani Choudhuri, Timothy S. Strutzenberg, Allan Haldane, Nanjie Deng, Zhaoyang Li, Xue Zhi Zhao, Terrence R. Burke, Ronald M. Levy, Stephen H. Hughes, Robert Craigie, Dmitry Lyumkis

## Abstract

HIV-1 infection depends on the integration of viral DNA into host chromatin. Integration is mediated by the viral enzyme integrase and is blocked by integrase strand transfer inhibitors (INSTIs), first-line antiretroviral therapeutics widely used in the clinic. Resistance to even the best INSTIs is a problem and the mechanisms of resistance are poorly understood. Here, we analyze combinations of the mutations E138K, G140A/S, and Q148H/K/R, which confer resistance to INSTIs. The investigational drug 4d more effectively inhibited the mutants compared with the approved drug Dolutegravir (**DTG**). We present 11 new cryo-EM structures of drug resistant HIV-1 intasomes bound to **DTG** or **4d**, with better than 3 Å resolution. These structures, complemented with free energy simulations, virology, and enzymology, explain the mechanisms of **DTG** resistance involving E138K+G140A/S+Q148H/K/R and show why **4d** maintains potency better than **DTG**. These data establish a foundation for further development of INSTIs that potently inhibit resistant forms in integrase.
