## Supplemental Table 1 for "Mechanisms of HIV-1 Integrase Resistance to Dolutegravir and Potent Inhibition of Drug Resistant Variants"

### Sheet: TABLE1
	Table S1
	Model	WT-DTG	E138K-DTG	G140A-DTG	Q148K-DTG	E138K/G140A-DTG	E138K/Q148K-DTG	G140A/Q148K-DTG	E138K/G140A/Q148K-DTG	E138K/G140A/Q148R-DTG	E138K/G140S/Q148H-DTG	E138K/G140A/Q148K-4d
	EMDB accession code	EMD-29307	EMD-29309	EMD-29312	EMD-29313	EMD-29315	EMD-29317	EMD-29318	EMD-29319	EMD-29320	EMD-29321	EMD-29322
	Data collection and processing
	Microscope	Titan Krios	Titan Krios	Titan Krios	Titan Krios	Titan Krios	Titan Krios	Titan Krios	Titan Krios	Titan Krios	Titan Krios	Titan Krios
	Detector	Gatan K2	Gatan K2	Gatan K3	Gatan K3	Gatan K3	Gatan K3	Gatan K3	Gatan K3	Gatan K3	Gatan K3	Gatan K3
	Recording mode	Counting	Counting	Counting	Counting	Counting	Counting	Counting	Counting	Counting	Counting	Counting
	Voltage (kV)	300	300	300	300	300	300	300	300	300	300	300
	Energy filter (eV)	-	20	20	20	20	20	20	15	20	20	20
	Magnification (kx)	29	165	105	105	105	105	105	105	105	105	105
	Total dose (e–/Å2)	57	25	54	56	30	25	30	30	54	54	30
	Dose rate (e–/pix/s)	7.3	5.28	24.2	18	20.56/25.24	5.53	15.85	15.3	24.2	15	15.9
	Defocus range (μm)	-1.5 to -3.0	-1.5 to -2.5	-0.6 to -2.2	-1.0 to -2.2	-1.0 to -2.2	-1.0 to -2.2	-1.0 to -2.2	-1.0 to -2.2	-0.6 to -2.2	0.6 to 2.2	-1.0 to -2.2
	Pixel size (Å)	1.015	0.83	0.83	0.86	0.86	0.8752	0.86	0.86	0.83	0.83	0.86
	Number of frames/movie	60	100	22	23	60	100	60	60	22	50	60
	Frame rate (frames/sec)	5	20	13.3	10	56	12.5	43	43	13.3	20	42.8
	Dose per frame (sec)	0.54	0.5	2.46	2.4	0.5	0.25	0.5	0.5	2.46	1.09	0.5
	Symmetry imposed	C2	C2	C2	C2	C2	C2	C2	C2	C2	C2	C2
	Number of micrographs used (no.)	1666	2296	7936	4862	12368	4602	4654	2125	2072	7212	2401
	Total picked particle (no.)	307391	369385	1199982	1242227	1693290	1395715	1552666	677866	787591	1146962	788848
	Particles used for final map (no.)	74310	81551	470601	822595	672295	136589	135186	99619	153735	440567	169989
	Map resolution (FSC 0.143, Å)	2.8	3	2.2	2.5	2.38	2.8	2.8	2.7	2.5	2.2	2.8
	Model statistics and validation
	PDB accession code	8FN7	8FND	8FNG	8FNH	8FNJ	8FNL	8FNM	8FNN	8FNO	8FNP	8FNQ
	Composition (#)
	Chains	12	12	12	12	12	12	12	12	12	12	12
	Atoms	11596	11471	12518	11992	12004	11936	11786	11950	12250	12182	11698
	Residues	Protein: 1232 Nucleotide: 72	Protein: 1232 Nucleotide: 72	Protein: 1232 Nucleotide: 72	Protein: 1232 Nucleotide: 72	Protein: 1232 Nucleotide: 72	Protein: 1232 Nucleotide: 72	Protein: 1232 Nucleotide: 72	Protein: 1232 Nucleotide: 72	Protein: 1232 Nucleotide: 72	Protein: 1232 Nucleotide: 72	Protein: 1232 Nucleotide: 72
	Water	266	141	1186	626	672	590	430	594	890	822	348
	Ligands	ZN: 2	ZN: 2	ZN: 2	ZN: 2	ZN: 2	ZN: 2	ZN: 2	ZN: 2	ZN: 2	ZN: 2	ZN: 2
		MG: 4	MG: 4	MG: 4	MG: 4	MG: 4	MG: 4	MG: 4	MG: 4	MG: 4	MG: 4	MG: 4
		DLU: 2	DLU: 2	DLU: 2	DLU: 2	DLU: 2	DLU: 2	DLU: 2	DLU: 2	DLU: 2	DLU: 2	OZ1: 2
	Bonds (RMSD)
	Length (Å) (# > 4σ)	0.007 (6)	0.006 (3)	0.009 (34)	0.007 (2)	0.010 (1)	0.010 (7)	0.006 (0)	0.007 (2)	0.008 (0)	0.010 (0)	0.007 (2)
	Angles (°) (# > 4σ)	0.998 (4)	1.007 (2)	1.088 (29)	0.991 (4)	1.129 (10)	1.221 (18)	0.929 (4)	1.004 (2)	1.074 (2)	1.225 (4)	0.940 (2)
	MolProbity score	2.02	1.78	1.45	1.47	2.1	2.2	1.5	1.48	1.97	1.85	1.72
	Clash score	9.88	9.24	8.3	6.21	7.66	10.66	8.46	7.42	10.3	11.34	8.54
	Ramachandran plot (%)
	Outliers	0.92	0.33	0.33	0.17	0.25	0	0.17	0.17	0	0	0
	Allowed	3	1.92	1.33	2.5	5.08	5	2	1.25	4.17	3.08	2.33
	Favored	96.08	97.75	98.33	97.33	94.67	95	97.83	98.58	95.83	96.92	97.67
	Rama-Z (Ramachandran plot Z-score, RMSD)
	whole (N = 1200)	-1.57 (0.21)	-0.62 (0.23)	1.26 (0.23)	0.87 (0.24)	-2.18 (0.21)	-1.93 (0.21)	1.13 (0.24)	1.15 (0.24)	-1.97 (0.21)	-1.64 (0.21)	0.61 (0.24)
	helix (N = 446)	-0.63 (0.21)	0.42 (0.23)	1.84 (0.24)	1.44 (0.22)	-1.67 (0.18)	-1.35 (0.19)	1.79 (0.22)	1.57 (0.22)	-0.46 (0.20)	-0.76 (0.20)	1.43 (0.22)
	sheet (N = 248)	-0.46 (0.30)	-0.44 (0.31)	1.26 (0.31)	1.45 (0.32)	-0.80 (0.31)	-0.30 (0.31)	0.94 (0.29)	1.32 (0.31)	-1.15 (0.30)	-0.35 (0.30)	0.67 (0.32)
	loop (N = 506)	-1.61 (0.25)	-1.07 (0.26)	-0.21 (0.26)	-1.15 (0.29)	-1.38 (0.26)	-1.56 (0.25)	-0.60 (0.31)	-0.61 (0.31)	-2.23 (0.24)	-1.83 (0.24)	-1.03 (0.29)
	Rotamer outliers (%)	2.03	2.03	0.87	0.87	2.61	2.51	0.77	1.26	1.55	1.35	1.74
	Cβ outliers (%)	0.18	0	0.53	0.09	0.44	0.53	0	0	0	0.35	0.18
	Cis proline/general	4.5/0.0	4.5/0.0	4.5/0.0	4.5/0.0	4.5/0.0	4.5/0.0	4.5/0.0	4.5/0.0	4.5/0.0	4.5/0.0	4.5/0.0
	Twisted proline/general	0.0/0.0	0.0/0.0	0.0/0.0	0.0/0.0	0.0/0.0	0.0/0.0	0.0/0.0	0.0/0.0	0.0/0.2	0.0/0.2	0.0/0.0
	CaBLAM outliers (%)	1.98	1.8	1.26	1.71	1.71	1.05	1.57	1.22	1.57	0.87	1.41
	ADP (B-factors)
	min/max/mean
	Protein	8.88/145.04/60.12	8.88/200.34/88.92	0.00/39.11/9.37	8.88/125.24/65.07	8.88/142.67/69.84	0.00/108.48/26.75	0.00/131.28/55.80	0.00/61.53/20.33	0.00/96.78/23.01	0.00/91.81/28.62	4.56/112.07/45.29
	Nucleotide	2.46/149.09/47.19	43.71/269.55/117.98	0.00/45.06/11.90	14.73/130.02/66.87	12.27/109.58/43.46	0.00/111.42/18.57	5.11/107.28/33.76	0.00/105.52/32.12	0.00/72.81/16.10	0.00/149.11/45.23	5.59/135.52/45.87
	Ligand	24.21/78.95/33.59	43.34/122.43/56.25	0.00/27.22/3.37	34.08/159.21/48.74	27.73/82.62/41.65	3.28/46.66/10.93	26.79/89.18/37.85	0.00/42.36/8.58	0.00/37.84/7.22	0.00/28.08/14.74	16.50/60.22/26.39
	Water	5.96/69.50/36.14	24.94/85.16/57.73	0.00/24.67/10.94	33.55/81.89/58.92	0.00/96.69/54.24	0.00/34.35/12.56	5.22/61.70/39.23	0.00/30.00/14.60	0.00/72.68/17.28	0.00/36.10/20.29	9.83/53.02/30.21
